# Minimum entropy framework identifies a novel class of genomic functional elements and reveals regulatory mechanisms at human disease loci

**DOI:** 10.1101/2023.06.11.544507

**Authors:** Michael J. Betti, Melinda C. Aldrich, Eric R. Gamazon

**Affiliations:** Vanderbilt University Medical Center, Nashville, TN; Clare Hall, University of Cambridge, Cambridge, England

## Abstract

We introduce CoRE-BED, a framework trained using 19 epigenomic features in 33 major cell and tissue types to predict cell-type-specific regulatory function. CoRE-BED identifies nine functional classes *de-novo*, capturing both known and new regulatory categories. Notably, we describe a previously undercharacterized class that we term Development Associated Elements (DAEs), which are highly enriched in cell types with elevated regenerative potential and distinguished by the dual presence of either H3K4me2 and H3K9ac (an epigenetic signature associated with kinetochore assembly) or H3K79me3 and H4K20me1 (a signature associated with transcriptional pause release). Unlike bivalent promoters, which represent a transitory state between active and silenced promoters, DAEs transition directly to or from a non-functional state during stem cell differentiation and are proximal to highly expressed genes. CoRE-BED’s interpretability facilitates causal inference and functional prioritization. Across 70 complex traits, distal insulators account for the largest mean proportion of SNP heritability (∼49%) captured by the GWAS. Collectively, our results demonstrate the value of exploring non-conventional ways of regulatory classification that enrich for trait heritability, to complement existing approaches for *cis*-regulatory prediction.
