## Supplementary Table 1 for "Minimum entropy framework identifies a novel class of genomic functional elements and reveals regulatory mechanisms at human disease loci"

Fosl2(bZIP)/3T3L1-Fosl2-ChIP-Seq(GSE56872)/Homer	NATGASTCABNN	1e-53	-122.6	0	2967	2.76%	2209.7	2.06%
Fra2(bZIP)/Striatum-Fra2-ChIP-Seq(GSE43429)/Homer	GGATGACTCATC	1e-52	-120.8	0	4352	4.04%	3429.3	3.19%
Fra1(bZIP)/BT549-Fra1-ChIP-Seq(GSE46166)/Homer	NNATGASTCATH	1e-46	-108.1	0	5103	4.74%	4152.5	3.86%
AP-1(bZIP)/ThioMac-PU.1-ChIP-Seq(GSE21512)/Homer	VTGACTCATC	1e-45	-105.6	0	6783	6.30%	5696.4	5.30%
Jun-AP1(bZIP)/K562-cJun-ChIP-Seq(GSE31477)/Homer	GATGASTCATCN	1e-45	-104.8	0	2157	2.00%	1564.1	1.46%
Fos(bZIP)/TSC-Fos-ChIP-Seq(GSE110950)/Homer	NDATGASTCAYN	1e-42	-97.72	0	5402	5.02%	4469.6	4.16%
JunB(bZIP)/DendriticCells-Junb-ChIP-Seq(GSE36099)/Homer	RATGASTCAT	1e-42	-97.09	0	5034	4.68%	4137.9	3.85%
MYB(HTH)/ERMYB-Myb-ChIPSeq(GSE22095)/Homer	GGCVGTTR	1e-41	-95.84	0	17666	16.41%	16037	14.92%
Atf3(bZIP)/GBM-ATF3-ChIP-Seq(GSE33912)/Homer	DATGASTCATHN	1e-40	-92.18	0	6052	5.62%	5091.1	4.74%
BATF(bZIP)/Th17-BATF-ChIP-Seq(GSE39756)/Homer	DATGASTCAT	1e-36	-83.4	0	5943	5.52%	5036.3	4.69%
BMYB(HTH)/Hela-BMYB-ChIP-Seq(GSE27030)/Homer	NHAACBGYYV	1e-33	-77.23	0	15065	14.00%	13700.9	12.75%
SCL(bHLH)/HPC7-Scl-ChIP-Seq(GSE13511)/Homer	AVCAGCTG	1e-31	-72.17	0	44790	41.62%	42847.5	39.86%
Bach2(bZIP)/OCILy7-Bach2-ChIP-Seq(GSE44420)/Homer	TGCTGAGTCA	1e-28	-65.49	0	1673	1.55%	1258.4	1.17%
ZFX(Zf)/mES-Zfx-ChIP-Seq(GSE11431)/Homer	AGGCCTRG	1e-23	-54.68	0	15373	14.28%	14215.9	13.23%
AMYB(HTH)/Testes-AMYB-ChIP-Seq(GSE44588)/Homer	TGGCAGTTGG	1e-20	-46.5	0	14717	13.67%	13671.5	12.72%
NF1-halfsite(CTF)/LNCaP-NF1-ChIP-Seq(Unpublished)/Homer	YTGCCAAG	1e-19	-45.4	0	18139	16.85%	17007.7	15.82%
Egr1(Zf)/K562-Egr1-ChIP-Seq(GSE32465)/Homer	TGCGTGGGYG	1e-18	-42.21	0	8283	7.70%	7522.5	7.00%
Fox:Ebox(Forkhead,bHLH)/Panc1-Foxa2-ChIP-Seq(GSE47459)/Homer	NNNVCTGWGYAAACASN	1e-17	-39.6	0	9156	8.51%	8383.7	7.80%
ERG(ETS)/VCaP-ERG-ChIP-Seq(GSE14097)/Homer	ACAGGAAGTG	1e-16	-38.73	0	16588	15.41%	15584.3	14.50%
TATA-Box(TBP)/Promoter/Homer	CCTTTTAWAGSC	1e-16	-37.95	0	14218	13.21%	13290.2	12.36%
Nrf2(bZIP)/Lymphoblast-Nrf2-ChIP-Seq(GSE37589)/Homer	HTGCTGAGTCAT	1e-15	-36.53	0	412	0.38%	267.2	0.25%
NF-E2(bZIP)/K562-NFE2-ChIP-Seq(GSE31477)/Homer	GATGACTCAGCA	1e-15	-36.01	0	474	0.44%	318.4	0.30%
Smad4(MAD)/ESC-SMAD4-ChIP-Seq(GSE29422)/Homer	VBSYGTCTGG	1e-15	-35.38	0	15576	14.47%	14644.8	13.62%
ELF5(ETS)/T47D-ELF5-ChIP-Seq(GSE30407)/Homer	ACVAGGAAGT	1e-14	-33.38	0	7553	7.02%	6908.3	6.43%
ZNF467(Zf)/HEK293-ZNF467.GFP-ChIP-Seq(GSE58341)/Homer	TGGGGAAGGGCM	1e-13	-31.29	0	10643	9.89%	9908.1	9.22%
ELF3(ETS)/PDAC-ELF3-ChIP-Seq(GSE64557)/Homer	ANCAGGAAGT	1e-13	-31.09	0	7313	6.79%	6701.9	6.23%
TEAD3(TEA)/HepG2-TEAD3-ChIP-Seq(Encode)/Homer	TRCATTCCAG	1e-13	-30.48	0	11480	10.67%	10729.1	9.98%
Elf4(ETS)/BMDM-Elf4-ChIP-Seq(GSE88699)/Homer	ACTTCCKGKT	1e-13	-30.42	0	10297	9.57%	9584.5	8.92%
EBF1(EBF)/Near-E2A-ChIP-Seq(GSE21512)/Homer	GTCCCCWGGGGA	1e-13	-30.35	0	12416	11.54%	11639.1	10.83%
Ets1-distal(ETS)/CD4+-PolII-ChIP-Seq(Barski_et_al.)/Homer	MACAGGAAGT	1e-13	-30.25	0	2782	2.58%	2411.5	2.24%
Nr5a2(NR)/mES-Nr5a2-ChIP-Seq(GSE19019)/Homer	BTCAAGGTCA	1e-13	-30.21	0	4870	4.52%	4377.8	4.07%
Maz(Zf)/HepG2-Maz-ChIP-Seq(GSE31477)/Homer	GGGGGGGG	1e-13	-30.04	0	18310	17.01%	17392.7	16.18%
ETV1(ETS)/GIST48-ETV1-ChIP-Seq(GSE22441)/Homer	AACCGGAAGT	1e-12	-29.85	0	14098	13.10%	13282.1	12.36%
Bach1(bZIP)/K562-Bach1-ChIP-Seq(GSE31477)/Homer	AWWNTGCTGAGTCAT	1e-12	-28.57	0	445	0.41%	310.6	0.29%
RXR(NR),DR1/3T3L1-RXR-ChIP-Seq(GSE13511)/Homer	TAGGGCAAAGGTCA	1e-12	-28.14	0	11540	10.72%	10818.9	10.07%
Tlx?(NR)/NPC-H3K4me1-ChIP-Seq(GSE16256)/Homer	CTGGCAGSCTGCCA	1e-12	-27.7	0	3967	3.69%	3542.9	3.30%
Smad2(MAD)/ES-SMAD2-ChIP-Seq(GSE29422)/Homer	CTGTCTGG	1e-11	-27.15	0	15244	14.16%	14440.9	13.43%
PU.1(ETS)/ThioMac-PU.1-ChIP-Seq(GSE21512)/Homer	AGAGGAAGTG	1e-11	-27.05	0	4988	4.63%	4517.8	4.20%
Nanog(Homeobox)/mES-Nanog-ChIP-Seq(GSE11724)/Homer	RGCCATTAAC	1e-11	-26.88	0	43088	40.04%	41924.8	39.00%
AR-halfsite(NR)/LNCaP-AR-ChIP-Seq(GSE27824)/Homer	CCAGGAACAG	1e-11	-26.06	0	37427	34.78%	36321.3	33.79%
Fli1(ETS)/CD8-FLI-ChIP-Seq(GSE20898)/Homer	NRYTTCCGGH	1e-11	-25.84	0	11460	10.65%	10772.1	10.02%
NeuroG2(bHLH)/Fibroblast-NeuroG2-ChIP-Seq(GSE75910)/Homer	ACCATCTGTT	1e-11	-25.4	0	14843	13.79%	14076.8	13.10%
RUNX(Runt)/HPC7-Runx1-ChIP-Seq(GSE22178)/Homer	SAAACCACAG	1e-10	-25.26	0	6472	6.01%	5955.8	5.54%
ETS1(ETS)/Jurkat-ETS1-ChIP-Seq(GSE17954)/Homer	ACAGGAAGTG	1e-10	-24.3	0	10455	9.71%	9817.9	9.13%
CHR(?)/Hela-CellCycle-Expression/Homer	SRGTTTCAAA	1e-10	-24.12	0	7326	6.81%	6790.6	6.32%
NFE2L2(bZIP)/HepG2-NFE2L2-ChIP-Seq(Encode)/Homer	AWWWTGCTGAGTCAT	1e-10	-23.92	0	433	0.40%	311	0.29%
EHF(ETS)/LoVo-EHF-ChIP-Seq(GSE49402)/Homer	AVCAGGAAGT	1e-10	-23.85	0	13422	12.47%	12713.7	11.83%
Isl1(Homeobox)/Neuron-Isl1-ChIP-Seq(GSE31456)/Homer	CTAATKGV	1e-10	-23.51	0	20230	18.80%	19389.1	18.04%
FOXP1(Forkhead)/H9-FOXP1-ChIP-Seq(GSE31006)/Homer	NYYTGTTTACHN	1e-09	-22.49	0	4482	4.16%	4077.1	3.79%
Stat3+il21(Stat)/CD4-Stat3-ChIP-Seq(GSE19198)/Homer	SVYTTCCNGGAARB	1e-09	-22.48	0	6502	6.04%	6015.2	5.60%
AP-2gamma(AP2)/MCF7-TFAP2C-ChIP-Seq(GSE21234)/Homer	SCCTSAGGSCAW	1e-09	-21.66	0	13320	12.38%	12649.7	11.77%
Myf5(bHLH)/GM-Myf5-ChIP-Seq(GSE24852)/Homer	BAACAGCTGT	1e-09	-21.61	0	6534	6.07%	6056.6	5.63%
IRF3(IRF)/BMDM-Irf3-ChIP-Seq(GSE67343)/Homer	AGTTTCAKTTTC	1e-09	-21.1	0	3610	3.35%	3259.6	3.03%
SPDEF(ETS)/VCaP-SPDEF-ChIP-Seq(SRA014231)/Homer	ASWTCCTGBT	1e-08	-20.17	0	9760	9.07%	9201.5	8.56%
Ap4(bHLH)/AML-Tfap4-ChIP-Seq(GSE45738)/Homer	NAHCAGCTGD	1e-08	-20.07	0	11708	10.88%	11101.6	10.33%
TEAD4(TEA)/Tropoblast-Tead4-ChIP-Seq(GSE37350)/Homer	CCWGGAATGY	1e-08	-19.95	0	8258	7.67%	7745.6	7.21%
MyoD(bHLH)/Myotube-MyoD-ChIP-Seq(GSE21614)/Homer	RRCAGCTGYTSY	1e-08	-19.88	0	7382	6.86%	6897.7	6.42%
Rfx6(HTH)/Min6b1-Rfx6.HA-ChIP-Seq(GSE62844)/Homer	TGTTKCCTAGCAACM	1e-08	-19.35	0	10003	9.29%	9450.6	8.79%
Smad3(MAD)/NPC-Smad3-ChIP-Seq(GSE36673)/Homer	TWGTCTGV	1e-08	-19.02	0	28369	26.36%	27513.6	25.60%
ZNF768(Zf)/Rajj-ZNF768-ChIP-Seq(GSE111879)/Homer	RHHCAGAGAGGB	1e-08	-19.02	0	567	0.53%	441.6	0.41%
ETV4(ETS)/HepG2-ETV4-ChIP-Seq(ENCODE)/Homer	ACCGGAAGTG	1e-08	-18.64	0	11609	10.79%	11028.8	10.26%
TEAD1(TEAD)/HepG2-TEAD1-ChIP-Seq(Encode)/Homer	CYRCATTCCA	1e-07	-18.13	0	9700	9.01%	9174.7	8.54%
ZNF711(Zf)/SHSY5Y-ZNF711-ChIP-Seq(GSE20673)/Homer	AGGCCTAG	1e-07	-18.09	0	22734	21.12%	21968.7	20.44%
Pdx1(Homeobox)/Islet-Pdx1-ChIP-Seq(SRA008281)/Homer	YCATYAATCA	1e-07	-17.96	0	9302	8.64%	8789.7	8.18%
Znf263(Zf)/K562-Znf263-ChIP-Seq(GSE31477)/Homer	CVGTSCTCCC	1e-07	-17.8	0	20907	19.43%	20173.6	18.77%
STAT4(Stat)/CD4-Stat4-ChIP-Seq(GSE22104)/Homer	NYTTCCWGGAAR	1e-07	-17.6	0	9367	8.70%	8858.9	8.24%
Tcf12(bHLH)/GM12878-Tcf12-ChIP-Seq(GSE32465)/Homer	VCAGCTGYTG	1e-07	-17.54	0	9636	8.95%	9121.9	8.49%
MafA(bZIP)/Islet-MafA-ChIP-Seq(GSE30298)/Homer	TGCTGACTCA	1e-07	-17.36	0	6644	6.17%	6216.4	5.78%
Foxo1(Forkhead)/RAW-Foxo1-ChIP-Seq(Fan_et_al.)/Homer	CTGTTTAC	1e-07	-16.83	0	19733	18.33%	19038.5	17.71%
FOXK2(Forkhead)/U2OS-FOXK2-ChIP-Seq(E-MTAB-2204)/Homer	SCHTGTTTACAT	1e-07	-16.72	0	6381	5.93%	5970.4	5.55%
Elk4(ETS)/Hela-Elk4-ChIP-Seq(GSE31477)/Homer	NRYTTCCGGY	1e-07	-16.54	0	5714	5.31%	5327.2	4.96%
PU.1:IRF8(ETS:IRF)/pDC-Irf8-ChIP-Seq(GSE66899)/Homer	GGAAGTGAAAST	1e-07	-16.49	0	1913	1.78%	1691.6	1.57%
Bcl6(Zf)/Liver-Bcl6-ChIP-Seq(GSE31578)/Homer	NNNCTTTCCAGGAAA	1e-07	-16.4	0	13278	12.34%	12702.9	11.82%
GABPA(ETS)/Jurkat-GABPa-ChIP-Seq(GSE17954)/Homer	RACCGGAAGT	1e-07	-16.12	0	8924	8.29%	8450.4	7.86%
Hand2(bHLH)/Mesoderm-Hand2-ChIP-Seq(GSE61475)/Homer	TGACANARRCCAGRC	1e-06	-15.76	0	4245	3.94%	3920.1	3.65%
AP-2alpha(AP2)/Hela-AP2alpha-ChIP-Seq(GSE31477)/Homer	ATGCCCTGAGGC	1e-06	-15.69	0	10400	9.66%	9898.2	9.21%
Etv2(ETS)/ES-ER71-ChIP-Seq(GSE59402)/Homer	NNAYTTCCTGHN	1e-06	-15.66	0	9395	8.73%	8917	8.30%
EBF2(EBF)/BrownAdipose-EBF2-ChIP-Seq(GSE97114)/Homer	NABTCCCWDGGGAVH	1e-06	-15.46	0	9924	9.22%	9437.7	8.78%
RUNX1(Runt)/Jurkat-RUNX1-ChIP-Seq(GSE29180)/Homer	AAACCACARM	1e-06	-15.24	0	9656	8.97%	9179.8	8.54%
PPARa(NR),DR1/Liver-Ppara-ChIP-Seq(GSE47954)/Homer	VNAGGKCAAAGGTCA	1e-06	-15	0	10463	9.72%	9972.6	9.28%
Zfp281(Zf)/ES-Zfp281-ChIP-Seq(GSE81042)/Homer	CCCCTCCCCCAC	1e-06	-14.96	0	2719	2.53%	2467.6	2.30%
Tcf21(bHLH)/ArterySmoothMuscle-Tcf21-ChIP-Seq(GSE61369)/Homer	NAACAGCTGG	1e-06	-14.94	0	9414	8.75%	8948.1	8.32%
STAT6(Stat)/CD4-Stat6-ChIP-Seq(GSE22104)/Homer	ABTTCYYRRGAA	1e-06	-14.86	0	5109	4.75%	4764.6	4.43%
Stat3(Stat)/mES-Stat3-ChIP-Seq(GSE11431)/Homer	CTTCCGGGAA	1e-06	-14.8	0	4667	4.34%	4338.8	4.04%
ZNF652/HepG2-ZNF652.Flag-ChIP-Seq(Encode)/Homer	TTAACCCTTTVNKKN	1e-06	-14.62	0	2809	2.61%	2556.2	2.38%
Rbpj1(?)/Panc1-Rbpj1-ChIP-Seq(GSE47459)/Homer	HTTTCCCASG	1e-06	-14.56	0	14894	13.84%	14326.5	13.33%
PRDM14(Zf)/H1-PRDM14-ChIP-Seq(GSE22767)/Homer	RGGTCTCTAACY	1e-06	-14.47	0	2754	2.56%	2505.5	2.33%
STAT6(Stat)/Macrophage-Stat6-ChIP-Seq(GSE38377)/Homer	TTCCKNAGAA	1e-06	-14.38	0	5057	4.70%	4720.8	4.39%
PPARE(NR),DR1/3T3L1-Pparg-ChIP-Seq(GSE13511)/Homer	TGACCTTTGCCCCA	1e-06	-14.02	0	9561	8.88%	9108.1	8.47%
ZKSCAN1(Zf)/HepG2-ZKSCAN1-ChIP-Seq(Encode)/Homer	GCACAYAGTAGGKCY	1e-05	-13.81	0	398	0.37%	310.3	0.29%
Gata2(Zf)/K562-GATA2-ChIP-Seq(GSE18829)/Homer	BBCTTATCTS	1e-05	-13.7	0	6246	5.80%	5882.9	5.47%
MyoG(bHLH)/C2C12-MyoG-ChIP-Seq(GSE36024)/Homer	AACAGCTG	1e-05	-13.65	0	10286	9.56%	9824.2	9.14%
Nr5a2(NR)/Pancreas-LRH1-ChIP-Seq(GSE34295)/Homer	BTCAAGGTCA	1e-05	-13.61	0	6540	6.08%	6169.1	5.74%
IRF2(IRF)/Erythroblas-IRF2-ChIP-Seq(GSE36985)/Homer	GAAASYGAAASY	1e-05	-13.49	0	1099	1.02%	950.7	0.88%
Elk1(ETS)/Hela-Elk1-ChIP-Seq(GSE31477)/Homer	HACTTCCGGY	1e-05	-13.38	0	5654	5.25%	5312.6	4.94%
TCF4(bHLH)/SHSY5Y-TCF4-ChIP-Seq(GSE96915)/Homer	SMCATCTGKH	1e-05	-13.3	0	14834	13.78%	14295.2	13.30%
ZNF264(Zf)/HEK293-ZNF264.GFP-ChIP-Seq(GSE58341)/Homer	RGGGCACTAACY	1e-05	-13.24	0	6000	5.57%	5650.8	5.26%
ZBTB18(Zf)/HEK293-ZBTB18.GFP-ChIP-Seq(GSE58341)/Homer	AACATCTGGA	1e-05	-13.17	0	4692	4.36%	4384	4.08%
PR(NR)/T47D-PR-ChIP-Seq(GSE31130)/Homer	VAGRACAKNCTGTBC	1e-05	-13.02	0	20381	18.94%	19770.9	18.39%
Atoh1(bHLH)/Cerebellum-Atoh1-ChIP-Seq(GSE22111)/Homer	VNRVCAGCTGGY	1e-05	-12.82	0	10436	9.70%	9987.3	9.29%
EWS:FLI1-fusion(ETS)/SK_N_MC-EWS:FLI1-ChIP-Seq(SRA014231)/Homer	VACAGGAAAT	1e-05	-12.68	0	5457	5.07%	5131.4	4.77%
SF1(NR)/H295R-Nr5a1-ChIP-Seq(GSE44220)/Homer	CAAGGHCANV	1e-05	-12.64	0	4211	3.91%	3925.1	3.65%
IRF8(IRF)/BMDM-IRF8-ChIP-Seq(GSE77884)/Homer	GRAASTGAAAST	1e-05	-12.64	0	3355	3.12%	3100.5	2.88%
Foxa2(Forkhead)/Liver-Foxa2-ChIP-Seq(GSE25694)/Homer	CYTGTTTACWYW	1e-05	-12.6	0	7846	7.29%	7458.4	6.94%
BHLHA15(bHLH)/NIH3T3-BHLHB8.HA-ChIP-Seq(GSE119782)/Homer	NAMCAGCTGK	1e-05	-12.59	0	13634	12.67%	13131.2	12.22%
Tbr1(T-box)/Cortex-Tbr1-ChIP-Seq(GSE71384)/Homer	AAGGTGTKAA	1e-05	-12.58	0	14261	13.25%	13749	12.79%
Twist2(bHLH)/Myoblast-Twist2.Ty1-ChIP-Seq(GSE127998)/Homer	MCAGCTGBYH	1e-05	-12.34	0	17103	15.89%	16553.4	15.40%
ETS:E-box(ETS,bHLH)/HPC7-Scl-ChIP-Seq(GSE22178)/Homer	AGGAARCAGCTG	1e-05	-12.3	0	828	0.77%	706.4	0.66%
Foxo3(Forkhead)/U2OS-Foxo3-ChIP-Seq(E-MTAB-2701)/Homer	DGTAAACA	1e-05	-11.97	0	7727	7.18%	7353.7	6.84%
Six2(Homeobox)/NephronProgenitor-Six2-ChIP-Seq(GSE39837)/Homer	GWAAYHTGAKMC	1e-05	-11.56	0	9757	9.07%	9347.1	8.70%
NFAT:AP1(RHD,bZIP)/Jurkat-NFATC1-ChIP-Seq(Jolma_et_al.)/Homer	SARTGGAAAAWRTGAGTCAB	1e-04	-11.39	0	1665	1.55%	1497.8	1.39%
Hoxa13(Homeobox)/ChickenMSG-Hoxa13.Flag-ChIP-Seq(GSE86088)/Homer	CYHATAAAAN	1e-04	-11.34	0	29030	26.97%	28381.5	26.40%
PRDM9(Zf)/Testis-DMC1-ChIP-Seq(GSE35498)/Homer	ADGGYAGYAGCATCT	1e-04	-11.31	0	3747	3.48%	3494.2	3.25%
Oct4:Sox17(POU,Homeobox,HMG)/F9-Sox17-ChIP-Seq(GSE44553)/Homer	CCATTGTATGCAAAT	1e-04	-11.31	0	1296	1.20%	1149.5	1.07%
GATA3(Zf),DR8/iTreg-Gata3-ChIP-Seq(GSE20898)/Homer	AGATSTNDNNDSAGATAASN	1e-04	-11.29	0	587	0.55%	490.7	0.46%
Zac1(Zf)/Neuro2A-Plagl1-ChIP-Seq(GSE75942)/Homer	HAWGRGGCCM	1e-04	-11.18	1e-04	32432	30.13%	31763.6	29.55%
WT1(Zf)/Kidney-WT1-ChIP-Seq(GSE90016)/Homer	MCTCCCMCRCAB	1e-04	-10.56	1e-04	7239	6.73%	6902.2	6.42%
NeuroD1(bHLH)/Islet-NeuroD1-ChIP-Seq(GSE30298)/Homer	GCCATCTGTT	1e-04	-10.45	1e-04	7742	7.19%	7396.9	6.88%
RUNX2(Runt)/PCa-RUNX2-ChIP-Seq(GSE33889)/Homer	NWAACCACADNN	1e-04	-10.43	1e-04	7622	7.08%	7279.9	6.77%
ZNF322(Zf)/HEK293-ZNF322.GFP-ChIP-Seq(GSE58341)/Homer	GAGCCTGGTACTGWGCCTGR	1e-04	-10.38	1e-04	3108	2.89%	2889.9	2.69%
Gata1(Zf)/K562-GATA1-ChIP-Seq(GSE18829)/Homer	SAGATAAGRV	1e-04	-10.05	2e-04	5466	5.08%	5181.5	4.82%
TRPS1(Zf)/MCF7-TRPS1-ChIP-Seq(GSE107013)/Homer	AGATAAGANN	1e-04	-9.795	2e-04	21325	19.81%	20796.9	19.35%
Foxa3(Forkhead)/Liver-Foxa3-ChIP-Seq(GSE77670)/Homer	BSNTGTTTACWYWGN	1e-04	-9.637	2e-04	3209	2.98%	2996.2	2.79%
HLF(bZIP)/HSC-HLF.Flag-ChIP-Seq(GSE69817)/Homer	RTTATGYAAB	1e-04	-9.605	2e-04	8792	8.17%	8442.2	7.85%
Eomes(T-box)/H9-Eomes-ChIP-Seq(GSE26097)/Homer	ATTAACACCT	1e-04	-9.521	3e-04	22722	21.11%	22188.4	20.64%
RORa(NR)/Liver-Rora-ChIP-Seq(GSE101115)/Homer	AAWCTAGGTCARDNN	1e-04	-9.412	3e-04	1238	1.15%	1109.5	1.03%
Nkx6.1(Homeobox)/Islet-Nkx6.1-ChIP-Seq(GSE40975)/Homer	GKTAATGR	1e-04	-9.365	3e-04	28300	26.30%	27724	25.79%
NFAT(RHD)/Jurkat-NFATC1-ChIP-Seq(Jolma_et_al.)/Homer	ATTTTCCATT	1e-04	-9.281	3e-04	8957	8.32%	8611.3	8.01%
IRF1(IRF)/PBMC-IRF1-ChIP-Seq(GSE43036)/Homer	GAAAGTGAAAGT	1e-04	-9.256	3e-04	1520	1.41%	1378.8	1.28%
GATA(Zf),IR4/iTreg-Gata3-ChIP-Seq(GSE20898)/Homer	NAGATWNBNATCTNN	0.001	-9.15	4e-04	668	0.62%	576.3	0.54%
ZFP3(Zf)/HEK293-ZFP3.GFP-ChIP-Seq(GSE58341)/Homer	GGGTTTTGAAGGATGARTAGGAGTT	0.001	-9.077	4e-04	71	0.07%	44.1	0.04%
STAT5(Stat)/mCD4+-Stat5-ChIP-Seq(GSE12346)/Homer	RTTTCTNAGAAA	0.001	-8.952	4e-04	3153	2.93%	2951.6	2.75%
ISRE(IRF)/ThioMac-LPS-Expression(GSE23622)/Homer	AGTTTCASTTTC	0.001	-8.839	5e-04	666	0.62%	576.3	0.54%
Ascl1(bHLH)/NeuralTubes-Ascl1-ChIP-Seq(GSE55840)/Homer	NNVVCAGCTGBN	0.001	-8.822	5e-04	16626	15.45%	16179.8	15.05%
DLX5(Homeobox)/BasalGanglia-Dlx5-ChIP-seq(GSE124936)/Homer	SSTAATTA	0.001	-8.776	5e-04	8595	7.99%	8267.1	7.69%
RBPJ:Ebox(?,bHLH)/Panc1-Rbpj1-ChIP-Seq(GSE47459)/Homer	GGGRAARRGRMCAGMTG	0.001	-8.695	5e-04	3138	2.92%	2940.2	2.74%
RFX(HTH)/K562-RFX3-ChIP-Seq(SRA012198)/Homer	CGGTTGCCATGGCAAC	0.001	-8.623	6e-04	642	0.60%	555.2	0.52%
NFIL3(bZIP)/HepG2-NFIL3-ChIP-Seq(Encode)/Homer	VTTACGTAAYNNNNN	0.001	-8.308	8e-04	6792	6.31%	6509.8	6.06%
Gli2(Zf)/GM2-Gli2-ChIP-Chip(GSE112702)/Homer	YSTGGGTGGTCT	0.001	-8.254	8e-04	2798	2.60%	2617.6	2.44%
CArG(MADS)/PUER-Srf-ChIP-Seq(Sullivan_et_al.)/Homer	CCATATATGGNM	0.001	-8.037	0.001	2765	2.57%	2588.7	2.41%
Arnt:Ahr(bHLH)/MCF7-Arnt-ChIP-Seq(Lo_et_al.)/Homer	TBGCACGCAA	0.001	-8.023	0.001	5877	5.46%	5619.6	5.23%
Pitx1:Ebox(Homeobox,bHLH)/Hindlimb-Pitx1-ChIP-Seq(GSE41591)/Homer	YTAATTRAWWCCAGATGT	0.001	-7.805	0.0012	1885	1.75%	1742.4	1.62%
Gata4(Zf)/Heart-Gata4-ChIP-Seq(GSE35151)/Homer	NBWGATAAGR	0.001	-7.701	0.0014	9892	9.19%	9568	8.90%
RORgt(NR)/EL4-RORgt.Flag-ChIP-Seq(GSE56019)/Homer	AAYTAGGTCA	0.001	-7.558	0.0015	1055	0.98%	951.9	0.89%
RORgt(NR)/EL4-RORgt.Flag-ChIP-Seq(GSE56019)/Homer	AAYTAGGTCA	0.001	-7.558	0.0015	1055	0.98%	951.9	0.89%
NFkB-p65-Rel(RHD)/ThioMac-LPS-Expression(GSE23622)/Homer	GGAAATTCCC	0.001	-7.32	0.0019	555	0.52%	482.4	0.45%
FOXK1(Forkhead)/HEK293-FOXK1-ChIP-Seq(GSE51673)/Homer	NVWTGTTTAC	0.001	-7.202	0.0022	10868	10.10%	10543.2	9.81%
En1(Homeobox)/SUM149-EN1-ChIP-Seq(GSE120957)/Homer	NDCTAATTAS	0.001	-7.092	0.0024	19744	18.35%	19322.1	17.98%
STAT1(Stat)/HelaS3-STAT1-ChIP-Seq(GSE12782)/Homer	NATTTCCNGGAAAT	0.001	-7.076	0.0024	2782	2.58%	2619	2.44%
IRF4(IRF)/GM12878-IRF4-ChIP-Seq(GSE32465)/Homer	ACTGAAACCA	0.001	-7.055	0.0024	4306	4.00%	4102	3.82%
ERRg(NR)/Kidney-ESRRG-ChIP-Seq(GSE104905)/Homer	GTGACCTTGRVN	0.001	-6.951	0.0027	7619	7.08%	7351	6.84%
Rfx1(HTH)/NPC-H3K4me1-ChIP-Seq(GSE16256)/Homer	KGTTGCCATGGCAA	0.001	-6.92	0.0028	1653	1.54%	1529	1.42%
RORg(NR)/Liver-Rorc-ChIP-Seq(GSE101115)/Homer	WAABTAGGTCAV	0.01	-6.905	0.0028	779	0.72%	695.6	0.65%
CEBP:AP1(bZIP)/ThioMac-CEBPb-ChIP-Seq(GSE21512)/Homer	DRTGTTGCAA	0.01	-6.775	0.0031	7229	6.72%	6972.2	6.49%
Hoxb4(Homeobox)/ES-Hoxb4-ChIP-Seq(GSE34014)/Homer	TGATTRATGGCY	0.01	-6.77	0.0031	1542	1.43%	1424.2	1.32%
MafK(bZIP)/C2C12-MafK-ChIP-Seq(GSE36030)/Homer	GCTGASTCAGCA	0.01	-6.52	0.004	1837	1.71%	1711.9	1.59%
Foxf1(Forkhead)/Lung-Foxf1-ChIP-Seq(GSE77951)/Homer	WWATRTAAACAN	0.01	-6.513	0.004	10567	9.82%	10266.7	9.55%
Tgif2(Homeobox)/mES-Tgif2-ChIP-Seq(GSE55404)/Homer	TGTCANYT	0.01	-6.474	0.0041	32220	29.94%	31736.1	29.52%
Zfp809(Zf)/ES-Zfp809-ChIP-Seq(GSE70799)/Homer	GGGGCTYGKCTGGGA	0.01	-6.448	0.0042	2658	2.47%	2507.3	2.33%
HOXA2(Homeobox)/mES-Hoxa2-ChIP-Seq(Donaldson_et_al.)/Homer	GYCATCMATCAT	0.01	-6.35	0.0046	767	0.71%	688.2	0.64%
Gata6(Zf)/HUG1N-GATA6-ChIP-Seq(GSE51936)/Homer	YCTTATCTBN	0.01	-6.344	0.0046	8994	8.36%	8720	8.11%
E-box(bHLH)/Promoter/Homer	SSGGTCACGTGA	0.01	-6.321	0.0047	680	0.63%	606.3	0.56%
Egr2(Zf)/Thymocytes-Egr2-ChIP-Seq(GSE34254)/Homer	NGCGTGGGCGGR	0.01	-6.237	0.0051	2035	1.89%	1906.8	1.77%
ZNF341(Zf)/EBV-ZNF341-ChIP-Seq(GSE113194)/Homer	GGAACAGCCG	0.01	-6.137	0.0056	6277	5.83%	6052.5	5.63%
DLX1(Homeobox)/BasalGanglia-Dlx1-ChIP-seq(GSE124936)/Homer	NSNNTAATTA	0.01	-6.129	0.0056	14721	13.68%	14383.3	13.38%
RUNX-AML(Runt)/CD4+-PolII-ChIP-Seq(Barski_et_al.)/Homer	GCTGTGGTTW	0.01	-6.101	0.0057	6615	6.15%	6385.4	5.94%
PRDM15(Zf)/ESC-Prdm15-ChIP-Seq(GSE73694)/Homer	YCCDNTCCAGGTTTT	0.01	-6.04	0.0061	10897	10.12%	10606.9	9.87%
Rfx2(HTH)/LoVo-RFX2-ChIP-Seq(GSE49402)/Homer	GTTGCCATGGCAACM	0.01	-5.796	0.0077	719	0.67%	647.4	0.60%
KLF10(Zf)/HEK293-KLF10.GFP-ChIP-Seq(GSE58341)/Homer	GGGGGTGTGTCC	0.01	-5.741	0.0081	6433	5.98%	6215.2	5.78%
GATA:SCL(Zf,bHLH)/Ter119-SCL-ChIP-Seq(GSE18720)/Homer	CRGCTGBNGNSNNSAGATAA	0.01	-5.687	0.0085	970	0.90%	888	0.83%
OCT:OCT-short(POU,Homeobox)/NPC-OCT6-ChIP-Seq(GSE43916)/Homer	ATGCATWATGCATRW	0.01	-5.57	0.0095	7082	6.58%	6858.9	6.38%
FoxL2(Forkhead)/Ovary-FoxL2-ChIP-Seq(GSE60858)/Homer	WWTRTAAACAVG	0.01	-5.249	0.0129	9547	8.87%	9298.9	8.65%
FOXA1(Forkhead)/LNCAP-FOXA1-ChIP-Seq(GSE27824)/Homer	WAAGTAAACA	0.01	-5.239	0.013	13492	12.54%	13199.9	12.28%
Six1(Homeobox)/Myoblast-Six1-ChIP-Chip(GSE20150)/Homer	GKVTCADRTTWC	0.01	-5.172	0.0138	2147	1.99%	2030.1	1.89%
HNF4a(NR),DR1/HepG2-HNF4a-ChIP-Seq(GSE25021)/Homer	CARRGKBCAAAGTYCA	0.01	-5.069	0.0151	4043	3.76%	3884.8	3.61%
LHX9(Homeobox)/Hct116-LHX9.V5-ChIP-Seq(GSE116822)/Homer	NGCTAATTAG	0.01	-4.964	0.0167	14695	13.65%	14401.9	13.40%
ZNF675(Zf)/HEK293-ZNF675.GFP-ChIP-Seq(GSE58341)/Homer	ARGAGGMCAAAATGW	0.01	-4.648	0.0227	1391	1.29%	1304.3	1.21%
DLX2(Homeobox)/BasalGanglia-Dlx2-ChIP-seq(GSE124936)/Homer	NNNTAATTAS	0.1	-4.604	0.0236	16555	15.38%	16260	15.13%
ELF1(ETS)/Jurkat-ELF1-ChIP-Seq(SRA014231)/Homer	AVCCGGAAGT	0.1	-4.593	0.0237	5113	4.75%	4946	4.60%
Oct4(POU,Homeobox)/mES-Oct4-ChIP-Seq(GSE11431)/Homer	ATTTGCATAW	0.1	-4.511	0.0256	4755	4.42%	4596.9	4.28%
ETS:RUNX(ETS,Runt)/Jurkat-RUNX1-ChIP-Seq(GSE17954)/Homer	RCAGGATGTGGT	0.1	-4.501	0.0257	926	0.86%	857.1	0.80%
TEAD(TEA)/Fibroblast-PU.1-ChIP-Seq(Unpublished)/Homer	YCWGGAATGY	0.1	-4.469	0.0264	6672	6.20%	6485.6	6.03%
T1ISRE(IRF)/ThioMac-Ifnb-Expression/Homer	ACTTTCGTTTCT	0.1	-4.381	0.0287	117	0.11%	94	0.09%
Tcf3(HMG)/mES-Tcf3-ChIP-Seq(GSE11724)/Homer	ASWTCAAAGG	0.1	-4.378	0.0287	2104	1.95%	2001.8	1.86%
Rfx5(HTH)/GM12878-Rfx5-ChIP-Seq(GSE31477)/Homer	SCCTAGCAACAG	0.1	-4.308	0.0305	2719	2.53%	2603.8	2.42%
ZNF16(Zf)/HEK293-ZNF16.GFP-ChIP-Seq(GSE58341)/Homer	MACCTTCYATGGCTCCCTAKTGCCY	0.1	-4.165	0.035	125	0.12%	102.6	0.10%
EBF(EBF)/proBcell-EBF-ChIP-Seq(GSE21978)/Homer	DGTCCCYRGGGA	0.1	-4.11	0.0368	2260	2.10%	2158.2	2.01%
FoxD3(forkhead)/ZebrafishEmbryo-Foxd3.biotin-ChIP-seq(GSE106676)/Homer	TGTTTAYTTAGC	0.1	-4.096	0.0372	9410	8.74%	9202.5	8.56%
Zfp57(Zf)/H1-ZFP57.HA-ChIP-Seq(GSE115387)/Homer	NANTGCSGCA	0.1	-4.012	0.0402	3548	3.30%	3422.2	3.18%
DUX(Homeobox)/C2C12-Dux-ChIP-Seq(GSE87279)/Homer	BCWGATTCAATCAAN	0.1	-3.963	0.042	34	0.03%	23.3	0.02%
FOXA1(Forkhead)/MCF7-FOXA1-ChIP-Seq(GSE26831)/Homer	WAAGTAAACA	0.1	-3.86	0.0461	11337	10.53%	11119.4	10.34%
OCT:OCT(POU,Homeobox,IR1)/NPC-Brn2-ChIP-Seq(GSE35496)/Homer	ATGAATWATTCATGA	0.1	-3.775	0.05	155	0.14%	131.7	0.12%
