## Supplementary Table 2 for "Minimum entropy framework identifies a novel class of genomic functional elements and reveals regulatory mechanisms at human disease loci"

### Sheet: Mean DAEs per tissue
adipose	159.222
blood	92.1539
bone	672
brain	218.235
cancer	325.769
digestive	120.068
endocrine	149.571
endothelial	234.273
epithelial	197.8
esc_deriv	687.867
esc	500.833
eye	228
heart	197.512
hsc_and_b_cell	323.326
ipsc	200.667
kidney	161.305
liver	160.875
lung	164.674
lymphoblastoid	140.857
mesench	142.5
muscle	187.246
myosat	444.667
neurosph	158.75
other	223.333
pancreas	100
placenta_and_eem	127.333
pns	145.1
reproductive	108
sm_muscle	108.125
spleen	114
stromal	303.095
thymus	56.8182
urinary	132.333

### Sheet: DAE-regulated genes per tissue
adipose	424
blood	579
bone	1494
brain	1936
cancer	3362
digestive	562
endocrine	596
endothelial	756
epithelial	1230
esc_deriv	2690
esc	2597
eye	245
heart	641
hsc_and_b_cell	3041
ipsc	812
kidney	424
liver	419
lung	416
lymphoblastoid	558
mesench	274
muscle	814
myosat	880
neurosph	246
other	403
pancreas	200
placenta_and_eem	516
pns	307
reproductive	158
sm_muscle	299
spleen	208
stromal	1753
thymus	163
urinary	185
